# Molecular and genetic regulation of pig pancreatic islet cell development

**DOI:** 10.1101/717090

**Authors:** Seokho Kim, Robert L. Whitener, Heshan Peiris, Xueying Gu, Charles A. Chang, Jonathan Y. Lam, Joan Camunas-Soler, Insung Park, Romina J. Bevacqua, Krissie Tellez, Stephen R. Quake, Jonathan R. T. Lakey, Rita Bottino, Pablo J. Ross, Seung K. Kim

## Abstract

Reliance on rodents for understanding pancreatic genetics, development and islet function could limit progress in developing interventions for human diseases like diabetes mellitus. Similarities of pancreas morphology and function suggest that porcine and human pancreas developmental biology may have useful homologies. However, little is known about pig pancreas development. To fill this knowledge gap, we investigated fetal and neonatal pig pancreas at multiple, crucial developmental stages using modern experimental approaches. Purification of islet β-, α- and δ-cells followed by transcriptome analysis (RNA-Seq) and immunohistology identified cell- and stage-specific regulation, and revealed that pig and human islet cells share characteristic features not observed in mice. Morphometric analysis also revealed endocrine cell allocation and architectural similarities between pig and human islets. Our analysis unveiled scores of signaling pathways linked to native islet β-cell functional maturation, including evidence of fetal α-cell GLP-1 production and signaling to β-cells. Thus, the findings and resources detailed here show how pig pancreatic islet studies complement other systems for understanding the developmental programs that generate functional islet cells, and that are relevant to human pancreatic diseases.

**Summary Statement:** This study reveals transcriptional, signaling and cellular programs governing pig pancreatic islet development, including striking similarities to human islet ontogeny, providing a novel resource for advancing human islet replacement strategies.
