## Supplementary Table S1 for "Molecular and genetic regulation of pig pancreatic islet cell development"

### Sheet: Libraries
	RNA-Seq library	Enriched cell type	Age	stage	num_processed	number of mapped reads on pig transcriptomes	Number of uniquely mapped reads on pig transcriptomes
1	SK275	SST+	d90	late fetal	49984514	16633258	7195766
2	SK279	SST+	d90	late fetal	46422274	15049668	6747557
3	SK283	SST+	P22	neonatal	51750626	9659422	4215428
4	SK288	SST+	P22	neonatal	71532630	18562095	9180834
5	SK317	SST+	P22	neonatal	53232952	10306224	4396295
6	SK021	INS+	d40	early fetal	47715980	12196305	5067503
7	SK030	INS+	d40	early fetal	42748963	11995318	5171741
8	SK219	INS+	d40	early fetal	42408621	14288832	6202354
9	SK222	INS+	d40	early fetal	59270283	22455233	9651022
10	SK225	INS+	d40	early fetal	50076924	17044855	7446294
11	SK228	INS+	d40	early fetal	46448457	16608051	7279000
12	SK052	INS+	d70	late fetal	46211760	15415043	6601273
13	SK057	INS+	d70	late fetal	40705610	13141445	5672992
14	SK158	INS+	d70	late fetal	48884710	13599878	5939519
15	SK162	INS+	d70	late fetal	40911314	11948706	5308789
16	SK167	INS+	d70	late fetal	36404826	11067468	4846239
17	SK178	INS+	d90	late fetal	59889908	21112317	9341946
18	SK183	INS+	d90	late fetal	69862223	22564982	10088559
19	SK140	INS+	P08	neonatal	45522982	13809717	6716719
20	SK144	INS+	P08	neonatal	40092539	11737332	5571315
21	SK107	INS+	P22	neonatal	38772440	10246354	4670946
22	SK112	INS+	P22	neonatal	33054702	9057649	4191373
23	SK124	INS+	P22	neonatal	40959912	13190581	6254295
24	SK220	GCG+	d40	early fetal	39893901	16450456	8506674
25	SK223	GCG+	d40	early fetal	44048450	17536650	9080844
26	SK226	GCG+	d40	early fetal	42434390	16899318	8766409
27	SK053	GCG+	d70	late fetal	38827834	13536488	6067648
28	SK058	GCG+	d70	late fetal	39728722	14131152	6327491
29	SK159	GCG+	d70	late fetal	42318683	16643451	7602924
30	SK164	GCG+	d70	late fetal	43290120	12682700	5676377
31	SK169	GCG+	d70	late fetal	40475317	14034494	6328348
32	SK179	GCG+	d90	late fetal	66947359	24557987	10898615
33	SK184	GCG+	d90	late fetal	61842996	21330746	9463128
34	SK141	GCG+	P08	neonatal	40481958	9294936	4698511
35	SK145	GCG+	P08	neonatal	40923613	10460519	5127475
36	SK113	GCG+	P22	neonatal	43143215	11350713	5411288
37	SK174	GCG+	P22	neonatal	63670006	17030381	8499786
