## Supplementary Table S7 for "Molecular and genetic regulation of pig pancreatic islet cell development"

### Sheet: Sheet 1
Beta Cells					Alpha Cells					Delta Cells
Human (Fetal to Adult)	Gene Name	Pig (Fetal to Neonatal)	Disease Type		Human (Fetal to Adult)	Gene Name	Pig (Fetal to Neonatal)	Disease Type		Gene Name	Pig (Fetal to Neonatal)	Disease Type
dynamic	ABCC8		NDM, MODY			ABCC8	dynamic	NDM, MODY		ABCC8	dynamic	NDM, MODY
dynamic	BLK		MODY		dynamic	BLK		MODY		BLK		MODY
	CEL	dynamic	MODY		dynamic	CEL	dynamic	MODY		CEL	dynamic	MODY
	EIF2AK3		NDM			EIF2AK3		NDM		EIF2AK3		NDM
	FOXP3		NDM			FOXP3		NDM		FOXP3		NDM
dynamic	GATA4	dynamic	NDM			GATA4		NDM		GATA4	dynamic	NDM
dynamic	GATA6		NDM		dynamic	GATA6	dynamic	NDM		GATA6		NDM
	GCK		NDM, MODY			GCK	dynamic	NDM, MODY		GCK		NDM, MODY
	GLIS3	dynamic	NDM		dynamic	GLIS3		NDM		GLIS3		NDM
dynamic	HNF1A		MODY			HNF1A		MODY		HNF1A		MODY
dynamic	HNF1B		NDM, MODY			HNF1B		NDM, MODY		HNF1B		NDM, MODY
dynamic	HNF4A		MODY			HNF4A		MODY		HNF4A		MODY
	IER3IP1	dynamic	NDM			IER3IP1	dynamic	NDM		IER3IP1	dynamic	NDM
dynamic	INS	dynamic	NDM, MODY		dynamic	INS		NDM, MODY		INS	dynamic	NDM, MODY
dynamic	KLF11		MODY			KLF11	dynamic	MODY		KLF11		MODY
	MNX1		NDM			MNX1	dynamic	NDM		MNX1		NDM
	NEUROD1	dynamic	NDM, MODY			NEUROD1		NDM, MODY		NEUROD1	dynamic	NDM, MODY
dynamic	NEUROG3	dynamic	NDM		dynamic	NEUROG3	dynamic	NDM		NEUROG3	dynamic	NDM
dynamic	NKX2-2		NDM			NKX2-2		NDM		NKX2-2		NDM
dynamic	PAX4		MODY			PAX4	dynamic	MODY		PAX4		MODY
dynamic	PAX6		NDM			PAX6		NDM		PAX6		NDM
dynamic	PCBD1	dynamic	NDM		dynamic	PCBD1		NDM		PCBD1		NDM
	PDX1		NDM, MODY		dynamic	PDX1		NDM, MODY		PDX1		NDM, MODY
dynamic	PLAGL1		NDM		dynamic	PLAGL1		NDM		PLAGL1		NDM
	PPARG		MODY		dynamic	PPARG		MODY		PPARG		MODY
	PTF1A		NDM		dynamic	PTF1A		NDM		PTF1A		NDM
	RFX6		NDM			RFX6	dynamic	NDM		RFX6		NDM
	SLC19A2		NDM		dynamic	SLC19A2		NDM		SLC19A2		NDM
dynamic	SLC2A2	dynamic	NDM			SLC2A2	dynamic	NDM		SLC2A2		NDM
dynamic	STAT3	dynamic	NDM			STAT3		NDM		STAT3		NDM
	TRMT10A		NDM			TRMT10A	dynamic	NDM		TRMT10A		NDM
dynamic	WFS1		NDM		dynamic	WFS1	dynamic	NDM		WFS1		NDM
	ZFP57		NDM		dynamic	ZFP57		NDM		ZFP57		NDM
